# Host cell identity shapes the replication and evolution of *Drosophila* C virus

**DOI:** 10.64898/2026.08.02.742389

**Authors:** Qinyi Liang, Jiaxin Liu, Yunfan Huang, Xuye Yuan, Tatsuhiko Kadowaki

**Author notes:** Correspondence Tatsuhiko Kadowaki, PhD, Department of Biosciences and Bioinformatics, School of Science Xi’an Jiaotong-Liverpool University, 111 Ren’ai Road, Suzhou Dushu Lake Higher Education Town Jiangsu Province 215123, China.

## Abstract

RNA viruses encounter diverse cellular environments within their hosts, yet how different host cell types influence viral evolution remains poorly understood. Here, we investigated the replication and experimental evolution of Drosophila C virus (DCV) in glial, mesodermal, and hemocyte-derived S2 cells. Mesodermal cells supported substantially higher viral RNA accumulation, viral protein production, and infectivity than glial or S2 cells, demonstrating pronounced cell type-dependent permissiveness. Comparative transcriptomic and proteomic analyses revealed distinct host responses to DCV infection despite the common mesodermal origin of mesodermal and S2 cells. Functional analyses showed that RNA interference, cGAS–STING signaling, viral binding and entry, and cellular ATP abundance could not account for the enhanced replication of DCV in mesodermal cells, whereas S2 cells displayed stronger cGAS–STING and JAK– STAT responses. Serial passage of DCV for 15 generations in mesodermal or S2 cells resulted in rapid phenotypic adaptation, with evolved viruses exhibiting improved replication in the corresponding cell type without altering infectivity in adult flies. Genome sequencing revealed distinct evolutionary patterns between nonstructural and structural protein-coding regions. Nonstructural proteins remained highly conserved with limited evidence of parallel evolution, whereas structural proteins accumulated more mutations and exhibited broader signatures of positive selection. A recurrent VP3 mutation (G8089A; R270H) independently emerged in three S2-passaged lineages, representing the only mutation consistently associated with adaptation to a specific cell type. Structural modeling suggested that this substitution is unlikely to substantially alter VP2–VP3 interactions, implying more subtle effects on capsid function. Together, our findings demonstrate that different *Drosophila* cell types impose distinct intracellular selective pressures that shape DCV replication and evolutionary trajectories, highlighting host cell identity as an important determinant of RNA virus evolution.
