## Supplementary Data 1 for "Host cell identity shapes the replication and evolution of *Drosophila* C virus"

### Sheet: Glia
Glia
module1	chemical synaptic transmission
module2	ribosome biogenesis
module3	microtubule cytoskeleton
module4	chromatin organization
module5	autophagy
module6	enzyme-linked receptor protein signaling pathway
module7	mitochondrial envelope
module8	fatty acid metabolic process
module9	mitochondrial translation
module10 actin filament-based process
module11 nucleotide metabolic process
module12 ribonucleoside metabolic process
module13 RNA splicing
module14 DNA repair
module15 actin cytoskeleton organization
module16 glutathione transferase activity
module17 cytoplasmic translation
module18 tRNA processing
module19 protein folding
module20 transcription initiation at RNA polymerase II promoter
module21 chromatin

### Sheet: Mesodermal
Mesodermal
module1	lipid transport
module2	P granule
module3	regulation of translation
module4	ribosome biogenesis
module5	chromatin organization
module6	cellular amino acid metabolic process
module7	transmembrane receptor protein tyrosine kinase signaling pathway
module8	cell migration
module9	DNA repair
module10 glutathione transferase activity
module11 nucleocytoplasmic transport
module12 ribosomal subunit
module13 chromatin organization
module14 lipid biosynthetic process
module15 regulation of cell death
module16 septate junction
module17 microtubule organizing center
module18 protein import into mitochondrial matrix
module19 protein ubiquitination
module20 G protein-coupled receptor signaling pathway
module21 microtubule cytoskeleton
module22 aminoacyl-tRNA ligase activity
module23 chemotaxis
module24 glycoprotein metabolic process
module25 RNA splicing
module26 cell junction
module27 mitotic cell cycle process
module28 sulfur compound metabolic process
module29 cell-substrate adhesion
module30 mitochondrial inner membrane
module31 chromatin remodeling
module32 fatty acid metabolic process
module33 microtubule-based movement
module34 histone acetyltransferase complex

### Sheet: S2
S2
module1	aminoglycan metabolic process
module2	ribosome biogenesis
module3	cytoplasmic translation
module4	cell junction assembly
module5	RNA splicing
module6	immune response
module7	autophagy
module8	Golgi apparatus
module9	mitochondrial envelope
module10 fatty acid metabolic process
module11 transmembrane receptor protein tyrosine kinase signaling pathway
module12 mitochondrial ribosome
module13 transcription elongation factor complex
module14 RNA splicing
module15 actin filament-based process
module16 regulation of translation
module17 cell adhesion
module18 protein folding
module19 protein ubiquitination
module20 DNA repair
module21 ribonucleoprotein complex biogenesis
module22 microtubule cytoskeleton
module23 receptor signaling pathway via JAK-STAT
module24 chromatin organization
module25 transcription by RNA polymerase III
module26 kinetochore
module27 vacuole
module28 histone deacetylase complex
module29 chromatin
module30 viral entry into host cell
module31 alpha-amino acid metabolic process
module32 response to oxidative stress
module33 protein disulfide isomerase activity
module34 P granule
module35 glutathione transferase activity
module36 endosome
module37 RNA splicing, via transesterification reactions
module38 nucleolus
