## Supplementary Data 2 for "Host cell identity shapes the replication and evolution of *Drosophila* C virus"

### Sheet: Sheet1
Primer	Sequence
DCV752-F-BamHI	TTTGGATCCGGCAATTCRATGACGTATATAGATCCT
DCV850-R-NotI	TTTTTGCGGCCGCTTAGGGRCGAGCGACGTTGGTAAGTGG
DCV-qPCR-F	GTTTGCGCGAAGATTGCCACC
DCV-qPCR-R	AATGGCAAGCGCACACAATTA
Dm18S-F	TGCTTCATACGGGTAGTACA
Dm18S-R	TAGTACCGGCCCACAATAA
T7-GFP-F	TAATACGACTCACTATAGGGGCGATGCCACCTACGGCAAGCTGA
T7-GFP-R	TAATACGACTCACTATAGGGCAGGTAGTGGTTGTCGGGCAGCAG
T7-mCherry-F	TAATACGACTCACTATAGGGCATCAAGGAGTTCATGCGCT
T7-mCherry-R	TAATACGACTCACTATAGGGTTCAGCCTCTGCTTGATCTC
DmSrg3-F	GGGAACGCTAGAGGAGCCTT
DmSrg3-R	ACCAATCCAATGACGGTCGC
DmcGLR1-F	ATTGTCAAGGCCGATGCGAG
DmcGLR1-R	GTGCTCCTGACTCCCGATAA
Upd2-5-EcoRI	TTTTTGAATTCGGCGCAATGCCAGCCTTTACCTTAAACGCCA
Upd2-3-XhoI	TTTTCTCGAGCGAGACTCATTGGATCCGCCATCGGAG
DmTotM-F	TCGACAGCCTGGTCACTTTC
DmTotM-R	ACCAAGACCACACGAGCATT
DmUpd2-F	CCCTGGAGTACGGCAATCTG
DmUpd2-R	AGTCTTTAGCTTCACCGCAC
